# De Novo Genome Assembly and Characterization of Plant Growth-Promoting Rhizobacteria isolated from field grown Canola Plants

**DOI:** 10.1101/2025.04.11.645141

**Authors:** Christopher Blake, Storme de Scally, Atharva Bhide, Aysha Sezmis, Vanessa Wong, Harsh Raman, Michael J. McDonald

## Abstract

Plant growth-promoting rhizobacteria have the potential to reduce reliance on synthetic fertilizers. Yet the rhizosphere microbiome of canola (*Brassica napus*) remains understudied despite the crop’s global significance. In this study, we isolated and characterized 12 bacterial strains from canola roots, to better understand the diversity and potential agricultural benefits of the canola microbiome. Using a combination of long- and short-read whole-genome sequencing, we generated high-quality genome assemblies of all 12 bacterial species. Genomic analysis revealed genes linked to nitrogen fixation, phosphorus solubilization and phytohormone production, suggesting these bacterial strains may play beneficial roles in plant growth and resilience. Growth assays showed that most isolates proliferated in the presence of canola root exudates, indicating their adaptation to the rhizosphere. Several strains also exhibited nitrogen fixation traits, including growth in nitrogen-deficient media and ammonium production, yet bacterial inoculation did not significantly enhance early seedling development under nitrogen-limited conditions. Our findings expand the current knowledge of the diversity and functional potential of the canola microbiome and highlight promising bacterial candidates for development as biofertilizers or biocontrol agents, with implications for improving soil health and canola productivity.
