## Supplementary Data for "De Novo Genome Assembly and Characterization of Plant Growth-Promoting Rhizobacteria isolated from field grown Canola Plants"

### Sheet: Summary
Sample	pH	SEM (pH)	EC (uS/cm)	SEM (EC)	% C	SEM (_C)	% N	SEM (N)	C/N	SEM (C/N)	Clay (%)	Silt (%)	Fine sand (%)	Course sand (%)
1 A con mid soil	6.51	0.0503322	183.2	13.7797	1.18	0.115906	0.126667	0.0166672	9.42992	0.743279	18.6067	20.636	52.018	8.738
2A Control	6.43667	0.0371184	219.267	36.5678	0.836667	0.0284808	0.0833333	0.00333343	10.0556	0.348065	16.2127	19.0713	55.092	9.62067
3A	4.44667	0.0466667	137.433	8.05509	1.5	0.33947	0.113333	0.0317989	13.9651	1.32356	12.302	21.3027	60.5373	5.856
3B	4.18	0.0152753	179.4	0.23094	1.33333	0.144034	0.08	0.017321	17.6667	2.40377	13.258	24.0487	58.2473	4.44533
